# Sample preparation and warping accuracy for correlative multimodal imaging in the mouse olfactory bulb using 2-photon, synchrotron X-ray and volume electron microscopy

**DOI:** 10.1101/2022.02.18.481045

**Authors:** Yuxin Zhang, Tobias Ackels, Alexandra Pacureanu, Marie-Christine Zdora, Anne Bonnin, Andreas T. Schaefer, Carles Bosch

## Abstract

Integrating physiology with structural insights of the same neuronal circuit provides a unique approach to understanding how the mammalian brain computes information. However, combining the techniques that provide both streams of data represents an experimental challenge. When studying glomerular column circuits in the mouse olfactory bulb, this approach involves e.g. recording the neuronal activity with *in vivo* 2-photon (2P) calcium imaging, retrieving the circuit structure with synchrotron X-ray computed tomography with propagation-based phase contrast (SXRT) and/or serial block-face electron microscopy (SBEM) and correlating these datasets. Sample preparation and dataset correlation are two key bottlenecks in this correlative workflow. Here, we first quantify the occurrence of different artefacts when staining tissue slices with heavy metals to generate X-ray or electron contrast. We report improvements in the staining procedure, ultimately achieving perfect staining in ∼67% of the 0.6 mm thick olfactory bulb slices that were previously imaged *in vivo* with 2P. Secondly, we characterise the accuracy of the spatial correlation between functional and structural datasets. We demonstrate that direct, single-cell precise correlation between *in vivo* 2P and SXRT tissue volumes is possible and as reliable as correlating between 2P and SBEM. Altogether, these results pave the way for experiments that require retrieving physiology, circuit structure and synaptic signatures in targeted regions. These correlative function-structure studies will bring a more complete understanding of mammalian olfactory processing across length scales and time.
