## Supplementary Table 1 for "Sample preparation and warping accuracy for correlative multimodal imaging in the mouse olfactory bulb using 2-photon, synchrotron X-ray and volume electron microscopy"

### Sheet: artefact definition
Supp. Table 1. Artefact definition
description: Definitions of each of the 12 artefacts (Fig. 1c), subtypes of ‘sideways’ (Fig. 2b) and subtypes of ‘crack’ (Fig. 3a1).
artefact type/ subdivision	definition	for 1st slab	for 2nd slab	for half OB	for full OB
sideways	darker than normal tissue yet histological features still resolvable inside, fully contained inside sample, borders closer to ONL side than to GCL side	as definition	artefact boundaries on the ONL side are within or around GL/EPL boundary, regardless of ONL thickness	as 1st slab	as 1st slab
sideways - clear	sudden transition from artefact to normal tissue	as definition	judge by the thickest part of the artefact	as 1st slab	as 1st slab
sideways - fuzzy	gradual transition from artefact to normal tissue	as definition	as 1st slab	as 1st slab	as 1st slab
sideways - unsure*	any other 'sideways'	e.g. artefact boundary is part clear, part fuzzy; e.g. fuzzy bright band around the artefact	e.g. if artefact is too thin	as 1st slab	as 1st slab
central	darker than normal tissue with no histological structure resolvable inside, occurs at the centre of the sample	as definition	if both top & bottom artefact boundaries in EPL/GCL or if one boundary in EPL/GCL and the other boundary is of a similar distance to sample edge	as 1st slab	as 1st slab
patchy	darker than normal tissue yet histological features still resolvable inside, touching the cut-side of the sample	as definition	as 1st slab	as 1st slab	not applicable because no cut-surface
smoky	darker than normal tissue yet histological features still resolvable inside, with a particularly dark boundary	all or part of the artefact boundary is darker than normal tissue and the centre of the artefact; the boundary may also have an accompanying bright lining	as 1st slab	as 1st slab	as 1st slab
overstain	brighter than normal tissue, fully contained inside sample, borders closer to ONL side than to GCL side	as definition	as 1st slab	as 1st slab	as 1st slab
murky	lack of histological details across the entire sample without defined border	e.g. cannot resolve axons in GCL; e.g. cannot resolve thick dendrites or blood vessels in EPL	as 1st slab	as 1st slab	as 1st slab
spotty	dark patches (hundreds of microns in diameter) dispersed throughout the sample	as definition	as 1st slab	as 1st slab	as 1st slab
sandy	cloud of dark speckles (tens of microns in diameter) concentrated at one location	as definition	as 1st slab	as 1st slab	as 1st slab
necrotic	dark patch with bright internal lining	there is often a hole inside the bright internal lining	as 1st slab	as 1st slab	as 1st slab
bubble	intensely bright ring with thin sharp boundary	as definition	as 1st slab	as 1st slab	as 1st slab
crack	empty space with clean boundaries	distinct from holes in 'necrotic' and damages from dissection or tissue handling which give messy borders	as 1st slab	as 1st slab	as 1st slab
crack - crack I	crack occurring entirely within or across tissue layer	as definition	as 1st slab	as 1st slab	as 1st slab
crack - crack II	crack at tissue layer boundaries	if artefact follows along axon tracks in GCL or follows partially or entirely along GL/EPL boundary or MCL; if part of crack leaves tissue boundary, make a note but only score as 'crack II'; ignore disruptions at ONL/GL boundary and around AOB	as 1st slab	as 1st slab	as 1st slab
undefined	any other artefact	e.g. 'sideways'/ 'central'-like but artefact-tissue edge margin is very narrow on both ONL and GCL side; e.g. artefact at centre of sample but histological structures can be distinguished; e.g. artefact closer to ONL layer but histological structures cannot be distinguished	e.g. one of artefact boundary on the ONL side within or around in EPL/GCL but the other boundary is much closer to tissue edge	as definition	e.g. ‘sideways’ or ‘central’ looking artefact, regardless of position
ONL = olfactory nerve layer
GL = glomerular layer
EPL = external plexiform layer
GCL = granule cell layer
AOB = accessory olfactory bulb
* for simplicity, anything other than 'clear' and 'fuzzy' grouped as 'unsure', the compiled datasheet released contains one additional subdivision

### Sheet: score system
description: number system used to score artefacts in samples
	scores	meaning	rules	exceptions
artefact type	0, 1	absent/ present	evaluate each artefact independently, check through entire sample volume	apart from selected few, all C samples assessed from one representative image
sideways subdivision	0, 1, 2, etc	number of artefact	evaluate each subdivision of sideways independently, judge by one representative image containing the artefact	apart from selected few, all C samples assessed from one representative image
crack subdivision	0, 1	absent/ present	evaluate each subdivision of sideways independently, check through entire volume	apart from selected few, all C samples assessed from one representative image

### Sheet: sampling
description: sample ID of 'C samples' (ID starts with 'C') whose entire volume was checked to screen for 'crack':
sample ID	batch ID
C308	randomly chosen from CLEM170613
C341	randomly chosen from CLEM170809
C345	randomly chosen from CLEM170925
C355	randomly chosen from CLEM171009
C363	randomly chosen from CLEM171127
C393	randomly chosen from CLEM180108
C411	randomly chosen from CLEM180122
C420	randomly chosen from CLEM180205
C451	randomly chosen from CLEM180611
C454	randomly chosen from CLEM180625
C485	randomly chosen from CLEM180709
C508	randomly chosen from CLEM181126
C535	randomly chosen from CLEM181203
C329	CLEM170809
C330	CLEM170809
C331	CLEM170809
C332	CLEM170809
C333	CLEM170809
C362	CLEM171127
C363	CLEM171127
C364	CLEM171127
C367	CLEM171127
C368	CLEM171127
C369	CLEM171127
C370	CLEM171127
C372	CLEM171127
C375	CLEM171127
C376	CLEM171127
C472	CLEM180709
C473	CLEM180709
C474	CLEM180709
C475	CLEM180709
C525	CLEM181203
C526	CLEM181203
C531	CLEM181203
C532	CLEM181203
