## Supplementary Table 2 for "Sample preparation and warping accuracy for correlative multimodal imaging in the mouse olfactory bulb using 2-photon, synchrotron X-ray and volume electron microscopy"

### Sheet: SPP details
Supp. Table 2. Sample preparation protocol (SPP) details
description: Summary of samples, and details on the fixation, staining, dehydration and embedding steps of all SPPs included in this study.
color codes				reference protocol
	group id		CLEM170613-180205	CLEM180611-181203	PIP200113	PIP200909	PIP200921_1	PIP200921_2	PIP201014	CLEM210308_1	CLEM210308_2	CLEM210719	CLEM210810	PIP210824	PIP210913_1	PIP210913_2	PIP211019_1	PIP211019_2	PIP211019_3	PIP211019_4	PIP211019_5	PIP211019_6	SBS211128_1	SBS211128_2	SBS211128_3	SBS211128_4	SBS211128_5	SBS211128_6
	batch id		CLEM170613-180205	CLEM180611-181203	PIP200113	PIP200909	PIP200921		PIP201014	CLEM210308		CLEM210719	CLEM210810	PIP210824	PIP210913		PIP211019						SBS211128
if contains 2P samples (performer), edema control measure	summary	with 2P	+2P (TA)	+2P (TA)						+2P (TA), ice-cold ACSF		+2P (YZ), ice-cold ACSF	+2P (YZ), ice-cold ACSF
		stain name	1sRO_halft^	1sRO^	1sRO:2sRO_hybrid	1sRO:2sRO_hybrid	2sRO^^		2sRO^^^	2sRO		2sRO	2sRO	2sRO	2sRO		2sRO						O	OR	ORT	ORTO	ORTOU	ORTOUL
intentionally omitted step		treatments				+perfusion		+immersion			+immersion	+immersion	+immersion	+immersion	+immersion	+immersion	+immersion	+immersion	+immersion	+immersion	+immersion	+immersion	+immersion	+immersion	+immersion	+immersion	+immersion	+immersion
											+decapitation	+decapitation	+decapitation	+decapitation	+decapitation	+decapitation	+decapitation	+decapitation	+decapitation	+decapitation	+decapitation	+decapitation	+decapitation	+decapitation	+decapitation	+decapitation	+decapitation	+decapitation
										+dexamethasone		+dexamethasone	+dexamethasone	+dexamethasone	+dexamethasone		+dexamethasone	+dexamethasone	+dexamethasone	+dexamethasone	+dexamethasone	+dexamethasone	+dexamethasone	+dexamethasone	+dexamethasone	+dexamethasone	+dexamethasone	+dexamethasone
			+half GA	+half GA									+high GA	+new Pb	+new Os	+new Os	+low GA only	+medium GA only	+high GA only	+low PFA only	+medium PFA only	+high PFA only
	Samples	thickness (mm)	0.6, 0.65	0.6	0.6, 1, half, full	0.6, 1, full	0.4, 0.6, 1	0.4, 0.6, 1	0.6, 1	0.6	0.6	0.6	0.6	0.6	0.6	0.6	0.6	0.6	0.6	0.6	0.6	0.6	0.6	0.6	0.6	0.6	0.6	0.6
		structural n	56, 38	72	4, 4, 4, 4	4, 4, 4	4, 4, 4	4, 4, 4	4, 4*	12	10	9	12	12	14	14	5	5	5	5	5	5	6	6	6	6	6	6
2P sample n		2P n	11, 5	13						4		3	4
		sample id	C307-C433	C434-C538	Y001-Y016	Y017-Y036	Y037-Y048	Y049-Y060	Y081-Y100	Y127-Y142	Y143-Y152	Y153-Y164	Y165-Y180	Y181-Y192	Y193-Y206	Y207-Y220	Y221-Y225	Y226-Y230	Y231-Y235	Y236-Y240	Y241-Y245	Y246-Y250	Y251-Y256	Y257-Y262	Y263-Y268	Y269-Y274	Y275-Y280	Y281-Y286
unintentional	Fixation	fixation method	immersion	immersion	immersion	perfusion	perfusion	immersion	perfusion	perfusion	immersion	immersion	immersion	immersion	immersion	immersion	immersion	immersion	immersion	immersion	immersion	immersion	immersion	immersion	immersion	immersion	immersion	immersion
variation from ref protocol		anaesthetics	\ or sleep mix for 2P	\ or sleep mix for 2P	\	pentobarbital	pentobarbital	\	pentobarbital	sleep mix	pentobarbital	sleep mix	sleep mix	pentobarbital	pentobarbital	pentobarbital	pentobarbital	pentobarbital	pentobarbital	pentobarbital	pentobarbital	pentobarbital	pentobarbital	pentobarbital	pentobarbital	pentobarbital	pentobarbital	pentobarbital
variation from ref protocol		culling method	cervical dislocation or decapitation for 2P	cervical dislocation or decapitation for 2P	cervical dislocation	\	\	cervical dislocation	\	\	decapitation	decapitation	decapitation	decapitation	decapitation	decapitation	decapitation	decapitation	decapitation	decapitation	decapitation	decapitation	decapitation	decapitation	decapitation	decapitation	decapitation	decapitation
variation from ref protocol		fixative formula	1% GA	1%GA	2%GA	1.25%GA	1.25%GA	1.25%GA	1.25%GA	1.25%GA	1.25%GA	1.25%GA	2%GA	1.25%GA	1.25%GA	1.25%GA	0.5%GA	1.25%GA	2%GA				1.25%GA	1.25%GA	1.25%GA	1.25%GA	1.25%GA	1.25%GA
variation from ref protocol						2.5% PFA	2.5% PFA	2.5% PFA	2.5% PFA	2.5% PFA	2.5% PFA	2.5% PFA	2.5% PFA	2.5% PFA	2.5% PFA	2.5% PFA				1%PFA	2.5%PFA	4%PFA	2.5% PFA	2.5% PFA	2.5% PFA	2.5% PFA	2.5% PFA	2.5% PFA
variation from ref protocol			2mM CaCl2	2mM CaCl2	2mM CaCl2	2mM CaCl2	2mM CaCl2	2mM CaCl2	2mM CaCl2	2mM CaCl2	2mM CaCl2	2mM CaCl2	2mM CaCl2	2mM CaCl2	2mM CaCl2	2mM CaCl2	2mM CaCl2	2mM CaCl2	2mM CaCl2	2mM CaCl2	2mM CaCl2	2mM CaCl2	2mM CaCl2	2mM CaCl2	2mM CaCl2	2mM CaCl2	2mM CaCl2	2mM CaCl2
variation from ref protocol			0.02% NaAzide	0.02% NaAzide	0.02% NaAzide
variation from ref protocol			0.15M NCB, pH 7.4	0.15M NCB, pH 7.4	0.15M NCB, pH 7.4	0.08M NCB, pH 7.4	0.08M NCB, pH 7.4	0.08M NCB, pH 7.4	0.08M NCB, pH 7.4	0.08M NCB, pH 7.4	0.08M NCB, pH 7.4	0.08M NCB, pH 7.4	0.08M NCB, pH 7.4	0.08M NCB, pH 7.4	0.08M NCB, pH 7.4	0.08M NCB, pH 7.4	0.08M NCB, pH 7.4	0.08M NCB, pH 7.4	0.08M NCB, pH 7.4	0.08M NCB, pH 7.4	0.08M NCB, pH 7.4	0.08M NCB, pH 7.4	0.08M NCB, pH 7.4	0.08M NCB, pH 7.4	0.08M NCB, pH 7.4	0.08M NCB, pH 7.4	0.08M NCB, pH 7.4	0.08M NCB, pH 7.4
variation from ref protocol	Staining		2% OsO4	2% OsO4	2% OsO4	2% OsO4	2% OsO4	2% OsO4	2% OsO4	2% OsO4 expired	2% OsO4 expired	2% OsO4 expired	2% OsO4 expired	2% OsO4 expired	2% OsO4 new	2% OsO4 new	2% OsO4	2% OsO4	2% OsO4	2% OsO4	2% OsO4	2% OsO4	2% OsO4	2% OsO4	2% OsO4	2% OsO4	2% OsO4	2% OsO4
variation from ref protocol			3% KFe	3% KFe
			2mM CaCl2, 0.15M NCB, pH 7.4	2mM CaCl2, 0.15M NCB, pH 7.4	0.15M NCB, pH 7.4	0.15M NCB, pH 7.4	0.15M NCB, pH 7.4	0.15M NCB, pH 7.4	0.15M NCB, pH 7.4	0.15M NCB, pH 7.4	0.15M NCB, pH 7.4	0.15M NCB, pH 7.4	0.15M NCB, pH 7.4	0.15M NCB, pH 7.4	0.15M NCB, pH 7.4	0.15M NCB, pH 7.4	0.15M NCB, pH 7.4	0.15M NCB, pH 7.4	0.15M NCB, pH 7.4	0.15M NCB, pH 7.4	0.15M NCB, pH 7.4	0.15M NCB, pH 7.4	0.15M NCB, pH 7.4	0.15M NCB, pH 7.4	0.15M NCB, pH 7.4	0.15M NCB, pH 7.4	0.15M NCB, pH 7.4	0.15M NCB, pH 7.4
			1h @ 4C	2h @ 4C	90min @ 20C	90min @ 20C	90min @ 20C	90min @ 20C	90min @ 20C	90min @ 20C	90min @ 20C	90min @ 20C	90min @ 20C	90min @ 20C	90min @ 20C	90min @ 20C	90min @ 20C	90min @ 20C	90min @ 20C	90min @ 20C	90min @ 20C	90min @ 20C	90min @ 20C	90min @ 20C	90min @ 20C	90min @ 20C	90min @ 20C	90min @ 20C
					no wash	no wash	no wash	no wash	no wash	no wash	no wash	no wash	no wash	no wash	no wash	no wash	no wash	no wash	no wash	no wash	no wash	no wash	with wash	no wash	no wash	no wash	no wash	no wash
					2.5% KFe	2.5% KFe	2.5% KFe	2.5% KFe	2.5% KFe	2.5% KFe	2.5% KFe	2.5% KFe	2.5% KFe	2.5% KFe	2.5% KFe	2.5% KFe	2.5% KFe	2.5% KFe	2.5% KFe	2.5% KFe	2.5% KFe	2.5% KFe	in water	2.5% KFe	2.5% KFe	2.5% KFe	2.5% KFe	2.5% KFe
					0.15M NCB, pH 7.4	0.15M NCB, pH 7.4	0.15M NCB, pH 7.4	0.15M NCB, pH 7.4	0.15M NCB, pH 7.4	0.15M NCB, pH 7.4	0.15M NCB, pH 7.4	0.15M NCB, pH 7.4	0.15M NCB, pH 7.4	0.15M NCB, pH 7.4	0.15M NCB, pH 7.4	0.15M NCB, pH 7.4	0.15M NCB, pH 7.4	0.15M NCB, pH 7.4	0.15M NCB, pH 7.4	0.15M NCB, pH 7.4	0.15M NCB, pH 7.4	0.15M NCB, pH 7.4		0.15M NCB, pH 7.4	0.15M NCB, pH 7.4	0.15M NCB, pH 7.4	0.15M NCB, pH 7.4	0.15M NCB, pH 7.4
					90min @ 20C	90min @ 20C	90min @ 20C	90min @ 20C	90min @ 20C	90min @ 20C	90min @ 20C	90min @ 20C	90min @ 20C	90min @ 20C	90min @ 20C	90min @ 20C	90min @ 20C	90min @ 20C	90min @ 20C	90min @ 20C	90min @ 20C	90min @ 20C		90min @ 20C	90min @ 20C	90min @ 20C	90min @ 20C	90min @ 20C
			1% TCH	1% TCH	1% TCH	1% TCH	1% TCH	1% TCH	1% TCH	1% TCH	1% TCH	1% TCH	1% TCH	1% TCH	1% TCH	1% TCH	1% TCH	1% TCH	1% TCH	1% TCH	1% TCH	1% TCH		in water	1% TCH	1% TCH	1% TCH	1% TCH
			unbuffered	unbuffered	unbuffered	unbuffered	unbuffered	unbuffered	unbuffered	unbuffered	unbuffered	unbuffered	unbuffered	unbuffered	unbuffered	unbuffered	unbuffered	unbuffered	unbuffered	unbuffered	unbuffered	unbuffered			unbuffered	unbuffered	unbuffered	unbuffered
			1h @ 50C	2h @ 50C	2h @ 50C	2h @ 50C	45min @ 40C	45min @ 40C	45min @ 40C	45min @ 40C	45min @ 40C	45min @ 40C	45min @ 40C	45min @ 40C	45min @ 40C	45min @ 40C	45min @ 40C	45min @ 40C	45min @ 40C	45min @ 40C	45min @ 40C	45min @ 40C			45min @ 60C	45min @ 60C	45min @ 60C	45min @ 60C
			2% OsO4	2% OsO4	2% OsO4	2% OsO4	2% OsO4	2% OsO4	2% OsO4	2% OsO4 expired	2% OsO4 expired	2% OsO4 expired	2% OsO4 expired	2% OsO4 expired	2% OsO4 new	2% OsO4 new	2% OsO4	2% OsO4	2% OsO4	2% OsO4	2% OsO4	2% OsO4			in water	2% OsO4	2% OsO4	2% OsO4
			unbuffered	unbuffered	unbuffered	unbuffered	unbuffered	unbuffered	unbuffered	unbuffered	unbuffered	unbuffered	unbuffered	unbuffered	unbuffered	unbuffered	unbuffered	unbuffered	unbuffered	unbuffered	unbuffered	unbuffered				unbuffered	unbuffered	unbuffered
			1h @ 20C	2h @ 20C	90min @ 20C	90min @ 20C	90min @ 20C	90min @ 20C	90min @ 20C	90min @ 20C	90min @ 20C	90min @ 20C	90min @ 20C	90min @ 20C	90min @ 20C	90min @ 20C	90min @ 20C	90min @ 20C	90min @ 20C	90min @ 20C	90min @ 20C	90min @ 20C				90min @ 20C	90min @ 20C	90min @ 20C
			2% UA	2% UA	1% UA	1% UA	1% UA	1% UA	1% UA bumpy	1% UA	1% UA	1% UA	1% UA	1% UA	1% UA	1% UA	1% UA	1% UA	1% UA	1% UA	1% UA	1% UA				in water	1% UA	1% UA
			unbuffered	unbuffered	unbuffered	unbuffered	unbuffered	unbuffered	unbuffered	unbuffered	unbuffered	unbuffered	unbuffered	unbuffered	unbuffered	unbuffered	unbuffered	unbuffered	unbuffered	unbuffered	unbuffered	unbuffered					unbuffered	unbuffered
			overnight @ 4C	overnight @ 4C	overnight @ 4C	overnight @ 4C	overnight @ 4C	overnight @ 4C	overnight @ 4C	overnight @ 4C	overnight @ 4C	overnight @ 4C	overnight @ 4C	overnight @ 4C	overnight @ 4C	overnight @ 4C	overnight @ 4C	overnight @ 4C	overnight @ 4C	overnight @ 4C	overnight @ 4C	overnight @ 4C					overnight @ 4C	overnight @ 4C
					2h @ 50C	2h @ 50C	2h @ 50C	2h @ 50C	2h @ 50C	2h @ 50C	2h @ 50C	2h @ 50C	2h @ 50C	2h @ 50C	2h @ 50C	2h @ 50C	2h @ 50C	2h @ 50C	2h @ 50C	2h @ 50C	2h @ 50C	2h @ 50C					2h @ 60C	2h @ 60C
			Pb asparpate	Pb asparpate	Pb asparpate	Pb asparpate	Pb asparpate	Pb asparpate	Pb asparpate	Pb asparpate	Pb asparpate	Pb asparpate	Pb asparpate	Pb asparpate new	Pb asparpate	Pb asparpate	Pb asparpate	Pb asparpate	Pb asparpate	Pb asparpate	Pb asparpate	Pb asparpate					in water	Pb asparpate
			pH = 5.5	pH = 5.5	pH = 5.5	pH = 5.5	pH = 5.0 NaOH	pH = 5.0 NaOH	pH = 5.0	pH = 5.0	pH = 5.0	pH = 5.0	pH = 5.0	pH = 5.0	pH = 5.0	pH = 5.0	pH = 5.0	pH = 5.0	pH = 5.0	pH = 5.0	pH = 5.0	pH = 5.0						pH = 5.0
			1h @ 60C	2h @ 60C	2h @ 60C	2h @ 60C	2h @ 50C	2h @ 50C	2h @ 50C	2h @ 50C	2h @ 50C	2h @ 50C	2h @ 50C	2h @ 50C	2h @ 50C	2h @ 50C	2h @ 50C	2h @ 50C	2h @ 50C	2h @ 50C	2h @ 50C	2h @ 50C						2h @ 60C
	dehydration		70% EtOH	70% EtOH	70% EtOH	70% EtOH	70% EtOH	70% EtOH	70% EtOH	70% EtOH	70% EtOH	70% EtOH	70% EtOH	70% EtOH	70% EtOH	70% EtOH	70% EtOH	70% EtOH	70% EtOH	70% EtOH	70% EtOH	70% EtOH	70% EtOH	70% EtOH	70% EtOH	70% EtOH	70% EtOH	70% EtOH
			10min @ 20C	10min @ 20C	10min @ 20C	10min @ 20C	10min @ 20C	10min @ 20C	10min @ 20C	10min @ 20C	10min @ 20C	10min @ 20C	10min @ 20C	10min @ 20C	10min @ 20C	10min @ 20C	10min @ 20C	10min @ 20C	10min @ 20C	10min @ 20C	10min @ 20C	10min @ 20C	10min @ 20C	10min @ 20C	10min @ 20C	10min @ 20C	10min @ 20C	10min @ 20C
			90% EtOH	90% EtOH	90% EtOH	90% EtOH	90% EtOH	90% EtOH	90% EtOH	90% EtOH	90% EtOH	90% EtOH	90% EtOH	90% EtOH	90% EtOH	90% EtOH	90% EtOH	90% EtOH	90% EtOH	90% EtOH	90% EtOH	90% EtOH	90% EtOH	90% EtOH	90% EtOH	90% EtOH	90% EtOH	90% EtOH
			20min @ 20C	20min @ 20C	20min @ 20C	20min @ 20C	20min @ 20C	20min @ 20C	20min @ 20C	20min @ 20C	20min @ 20C	20min @ 20C	20min @ 20C	20min @ 20C	20min @ 20C	20min @ 20C	20min @ 20C	20min @ 20C	20min @ 20C	20min @ 20C	20min @ 20C	20min @ 20C	20min @ 20C	20min @ 20C	20min @ 20C	20min @ 20C	20min @ 20C	20min @ 20C
			90% EtOH	90% EtOH	90% EtOH	90% EtOH	90% EtOH	90% EtOH	90% EtOH	90% EtOH	90% EtOH	90% EtOH	90% EtOH	90% EtOH	90% EtOH	90% EtOH	90% EtOH	90% EtOH	90% EtOH	90% EtOH	90% EtOH	90% EtOH	90% EtOH	90% EtOH	90% EtOH	90% EtOH	90% EtOH	90% EtOH
			20min @ 20C	20min @ 20C	20min @ 20C	20min @ 20C	20min @ 20C	20min @ 20C	20min @ 20C	20min @ 20C	20min @ 20C	20min @ 20C	20min @ 20C	20min @ 20C	20min @ 20C	20min @ 20C	20min @ 20C	20min @ 20C	20min @ 20C	20min @ 20C	20min @ 20C	20min @ 20C	20min @ 20C	20min @ 20C	20min @ 20C	20min @ 20C	20min @ 20C	20min @ 20C
			100% EtOH	100% EtOH	100% EtOH	100% EtOH	100% EtOH	100% EtOH	100% EtOH	100% EtOH	100% EtOH	100% EtOH	100% EtOH	100% EtOH	100% EtOH	100% EtOH	100% EtOH	100% EtOH	100% EtOH	100% EtOH	100% EtOH	100% EtOH	100% EtOH	100% EtOH	100% EtOH	100% EtOH	100% EtOH	100% EtOH
			30min @ 4C	30min @ 4C	30min @ 4C	30min @ 4C	30min @ 4C	30min @ 4C	30min @ 4C	30min @ 4C	30min @ 4C	30min @ 4C	30min @ 4C	30min @ 4C	30min @ 4C	30min @ 4C	30min @ 4C	30min @ 4C	30min @ 4C	30min @ 4C	30min @ 4C	30min @ 4C	30min @ 4C	30min @ 4C	30min @ 4C	30min @ 4C	30min @ 4C	30min @ 4C
			100% EtOH	100% EtOH	100% EtOH	100% EtOH	100% EtOH	100% EtOH	100% EtOH	100% EtOH	100% EtOH	100% EtOH	100% EtOH	100% EtOH	100% EtOH	100% EtOH	100% EtOH	100% EtOH	100% EtOH	100% EtOH	100% EtOH	100% EtOH	100% EtOH	100% EtOH	100% EtOH	100% EtOH	100% EtOH	100% EtOH
			30min @ 4C	30min @ 4C	30min @ 4C	30min @ 4C	30min @ 4C	30min @ 4C	30min @ 4C	30min @ 4C	30min @ 4C	30min @ 4C	30min @ 4C	30min @ 4C	30min @ 4C	30min @ 4C	30min @ 4C	30min @ 4C	30min @ 4C	30min @ 4C	30min @ 4C	30min @ 4C	30min @ 4C	30min @ 4C	30min @ 4C	30min @ 4C	30min @ 4C	30min @ 4C
			100% EtOH	100% EtOH	100% EtOH	100% EtOH	100% EtOH	100% EtOH	100% EtOH	100% EtOH	100% EtOH	100% EtOH	100% EtOH	100% EtOH	100% EtOH	100% EtOH	100% EtOH	100% EtOH	100% EtOH	100% EtOH	100% EtOH	100% EtOH	100% EtOH	100% EtOH	100% EtOH	100% EtOH	100% EtOH	100% EtOH
			1h @ 4C	1h @ 4C	1h @ 4C	1h @ 4C	1h @ 4C	1h @ 4C	1h @ 4C	1h @ 4C	1h @ 4C	1h @ 4C	1h @ 4C	1h @ 4C	1h @ 4C	1h @ 4C	1h @ 4C	1h @ 4C	1h @ 4C	1h @ 4C	1h @ 4C	1h @ 4C	overnight @ 4C	overnight @ 4C	overnight @ 4C	overnight @ 4C	overnight @ 4C	overnight @ 4C
			PO	PO	PO	PO	PO	PO	PO	PO	PO	PO	PO	PO	PO	PO	PO	PO	PO	PO	PO	PO	PO	PO	PO	PO	PO	PO
			10min @ 20C	10min @ 20C	10min @ 20C	10min @ 20C	10min @ 20C	10min @ 20C	10min @ 20C	10min @ 20C	10min @ 20C	10min @ 20C	10min @ 20C	10min @ 20C	10min @ 20C	10min @ 20C	10min @ 20C	10min @ 20C	10min @ 20C	10min @ 20C	10min @ 20C	10min @ 20C	10min @ 20C	10min @ 20C	10min @ 20C	10min @ 20C	10min @ 20C	10min @ 20C
			PO	PO	PO	PO	PO	PO	PO	PO	PO	PO	PO	PO	PO	PO	PO	PO	PO	PO	PO	PO	PO	PO	PO	PO	PO	PO
			10min @ 20C	10min @ 20C	10min @ 20C	10min @ 20C	10min @ 20C	10min @ 20C	10min @ 20C	10min @ 20C	10min @ 20C	10min @ 20C	10min @ 20C	10min @ 20C	10min @ 20C	10min @ 20C	10min @ 20C	10min @ 20C	10min @ 20C	10min @ 20C	10min @ 20C	10min @ 20C	10min @ 20C	10min @ 20C	10min @ 20C	10min @ 20C	10min @ 20C	10min @ 20C
			25% R, 75%PO	25% R, 75%PO	25% R, 75%PO	25% R, 75%PO	25% R, 75%PO	25% R, 75%PO	25% R, 75%PO	25% R, 75%PO	25% R, 75%PO	25% R, 75%PO	25% R, 75%PO	25% R, 75%PO	25% R, 75%PO	25% R, 75%PO	25% R, 75%PO	25% R, 75%PO	25% R, 75%PO	25% R, 75%PO	25% R, 75%PO	25% R, 75%PO	25% R, 75%PO	25% R, 75%PO	25% R, 75%PO	25% R, 75%PO	25% R, 75%PO	25% R, 75%PO
			2h @ 20C	2h @ 20C	2h @ 20C	2h @ 20C	2h @ 20C	2h @ 20C	2h @ 20C	2h @ 20C	2h @ 20C	2h @ 20C	2h @ 20C	2h @ 20C	2h @ 20C	2h @ 20C	2h @ 20C	2h @ 20C	2h @ 20C	2h @ 20C	2h @ 20C	2h @ 20C	2h @ 20C	2h @ 20C	2h @ 20C	2h @ 20C	2h @ 20C	2h @ 20C
			50% R, 50%PO	50% R, 50%PO	50% R, 50%PO	50% R, 50%PO	50% R, 50%PO	50% R, 50%PO	50% R, 50%PO	50% R, 50%PO	50% R, 50%PO	50% R, 50%PO	50% R, 50%PO	50% R, 50%PO	50% R, 50%PO	50% R, 50%PO	50% R, 50%PO	50% R, 50%PO	50% R, 50%PO	50% R, 50%PO	50% R, 50%PO	50% R, 50%PO	50% R, 50%PO	50% R, 50%PO	50% R, 50%PO	50% R, 50%PO	50% R, 50%PO	50% R, 50%PO
			2h @ 20C	2h @ 20C	2h @ 20C	2h @ 20C	2h @ 20C	2h @ 20C	2h @ 20C	2h @ 20C	2h @ 20C	2h @ 20C	2h @ 20C	2h @ 20C	2h @ 20C	2h @ 20C	2h @ 20C	2h @ 20C	2h @ 20C	2h @ 20C	2h @ 20C	2h @ 20C	2h @ 20C	2h @ 20C	2h @ 20C	2h @ 20C	2h @ 20C	2h @ 20C
			75% R, 25%PO	75% R, 25%PO	75% R, 25%PO	75% R, 25%PO	75% R, 25%PO	75% R, 25%PO	75% R, 25%PO	75% R, 25%PO	75% R, 25%PO	75% R, 25%PO	75% R, 25%PO	75% R, 25%PO	75% R, 25%PO	75% R, 25%PO	75% R, 25%PO	75% R, 25%PO	75% R, 25%PO	75% R, 25%PO	75% R, 25%PO	75% R, 25%PO	75% R, 25%PO	75% R, 25%PO	75% R, 25%PO	75% R, 25%PO	75% R, 25%PO	75% R, 25%PO
			2h @ 20C	2h @ 20C	2h @ 20C	2h @ 20C	2h @ 20C	2h @ 20C	2h @ 20C	2h @ 20C	2h @ 20C	2h @ 20C	2h @ 20C	2h @ 20C	2h @ 20C	2h @ 20C	2h @ 20C	2h @ 20C	2h @ 20C	2h @ 20C	2h @ 20C	2h @ 20C	2h @ 20C	2h @ 20C	2h @ 20C	2h @ 20C	2h @ 20C	2h @ 20C
			100% R	100% R	100% R	100% R	100% R	100% R	100% R	100% R	100% R	100% R	100% R	100% R	100% R	100% R	100% R	100% R	100% R	100% R	100% R	100% R	100% R	100% R	100% R	100% R	100% R	100% R
			2h @ 20C	2h @ 20C	2h @ 20C	2h @ 20C	2h @ 20C	2h @ 20C	2h @ 20C	2h @ 20C	2h @ 20C	2h @ 20C	2h @ 20C	2h @ 20C	2h @ 20C	2h @ 20C	2h @ 20C	2h @ 20C	2h @ 20C	2h @ 20C	2h @ 20C	2h @ 20C	2h @ 20C	2h @ 20C	2h @ 20C	2h @ 20C	2h @ 20C	2h @ 20C
			100% R	100% R	100% R	100% R	100% R	100% R	100% R	100% R	100% R	100% R	100% R	100% R	100% R	100% R	100% R	100% R	100% R	100% R	100% R	100% R	100% R	100% R	100% R	100% R	100% R	100% R
			overnight @ 20C	overnight @ 20C	overnight @ 20C	overnight @ 20C	overnight @ 20C	overnight @ 20C	overnight @ 20C	overnight @ 20C	overnight @ 20C	overnight @ 20C	overnight @ 20C	overnight @ 20C	overnight @ 20C	overnight @ 20C	overnight @ 20C	overnight @ 20C	overnight @ 20C	overnight @ 20C	overnight @ 20C	overnight @ 20C	overnight @ 20C	overnight @ 20C	overnight @ 20C	overnight @ 20C	overnight @ 20C	overnight @ 20C
	embedding		100% R	100% R	100% R	100% R	100% R	100% R	100% R	100% R	100% R	100% R	100% R	100% R	100% R	100% R	100% R	100% R	100% R	100% R	100% R	100% R	100% R	100% R	100% R	100% R	100% R	100% R
			3 days @ 60C	3 days @ 60C	3 days @ 60C	3 days @ 60C	3 days @ 60C	3 days @ 60C	3 days @ 60C	3 days @ 60C	3 days @ 60C	3 days @ 60C	3 days @ 60C	3 days @ 60C	3 days @ 60C	3 days @ 60C	3 days @ 60C	3 days @ 60C	3 days @ 60C	3 days @ 60C	3 days @ 60C	3 days @ 60C	3 days @ 60C	3 days @ 60C	3 days @ 60C	3 days @ 60C	3 days @ 60C	3 days @ 60C
		notes	* 6, 6 samples discarded because they are the very first 3 perfusions by YZ, poor quality
			^meant to use 2% GA but actually used 1%GA
			^^ used NaOH instead of KOH for Pb aspartate
			^^^ after overnight UA, accidentally dumped into NCB buffer then transferred to water twice, then put back into UA at room T for 10min, then raised T to 50C
			abbreviations: please see 'method' section of the paper
