## Supplementary Table 3 for "Sample preparation and warping accuracy for correlative multimodal imaging in the mouse olfactory bulb using 2-photon, synchrotron X-ray and volume electron microscopy"

### Sheet: image details
Supp. Table 3. Experimental details of images in figures
description: Animal details, experiment ID and relevant sample details (slice index, thickness, in vivo two-photon history) for every 2P, LXRT, SXRT and EM image shown in the figures.
LXRT images:																Instructions:
fig ID	panel ID	image name	sample ID	batch ID	group ID	mouse ID	gender	age (w)	tissue	slice idx	thickness (mm)	in vivo 2P	LXRT image #			for 'gender': M = male, F = female
Fig 1	a2	perfect 1st slab	Y129	CLEM210308	CLEM210308_1	ASBG3.2b	M	10	OB	R1	0.6	0				for 'age (w)': rounded to the nearest week
	a3	perfect 2nd slab	Y132	CLEM210308	CLEM210308_1	ASBG3.2h	F	10	OB	L2	0.6	0				for 'tissue': OB = olfactory bulb
	c	sideways	Y193	PIP210913	PIP210913_1	BRAC6019.3a	M	10	OB	L1	0.6	0				for 'slab idx': L = left, R = right, P = posterior, 1 = 1st slice, 2 = 2nd slice
		crack	Y137	CLEM210308	CLEM210308_1	ASBG3.2j	F	10	OB	R1	0.6	0	520			for 'LXRT image #': if not listed, it is image #500 i.e. the middle of the sample
		undefined	C376	CLEM171127	CLEM171127	ASAG20.6c	M	10	OB	L1	0.6	0
		murky	C332	CLEM170809	CLEM170809	ASAG18.3a	M	14	OB	L1	0.65	0
		smoky	C430	CLEM180205	CLEM180205	ASAK16.5a	M	11	OB	L1	0.6	0
		patchy	Y151	CLEM210308	CLEM210308_2	ASAZ16.3c	F	9	OB	L1	0.6	0
		overstain	Y257	SBS211128	SBS211128_2	BRAC6467.1c	M	8	OB	L1	0.6	0
		central	Y081	PIP201014	PIP201014	BRAC5021.2a	M	10	OB	L1	1	0
		bubble	Y054	PIP200921	PIP200921_2	BRAC5152.1c	M	11	OB	L2	0.6	0	870
		spotty	Y139	CLEM210308	CLEM210308_1	ASBG3.2l	F	10	OB	L1	0.6	1
		necrotic	Y127	CLEM210308	CLEM210308_1	ASBG3.2b	M	10	OB	L1	0.6	1
		sandy	Y169	CLEM210810	CLEM210810	ASBB11.2d	F	12	OB	L1	0.6	1	700
	d1	sample with 2 atefacts #1	Y233	PIP211019	PIP211019_3	BRAC5734.6b	M	14	OB	L1	0.6	0	290
		sample with 2 atefacts #2	Y028	PIP200909	PIP200909	BRAC4860.4a	M	11	OB	R2	0.6	0
		sample with 3 artefacts	Y052	PIP200921	PIP200921_2	BRAC5152.1b	M	11	OB	R2	1	0	513
Fig 2	a	1st slab	Y189	PIP210824	PIP210824	BRAC6018.2g	M	11	OB	L1	0.6	0
		2nd slab	Y156	CLEM210719	CLEM210719	ASBB10.2a	M	16	OB	R2	0.6	0
		thin GL	Y181	PIP210824	PIP210824	BRAC6018.2e	M	11	OB	L1	0.6	0	300
		broken meninge	Y202	PIP210913	PIP210913_1	BRAC6263.1a	M	9	OB	R1	0.6	0	525
	b	simple-clear	C483	CLEM180709	CLEM180709	ASAM11.3e	F	11	OB	R1	0.6	0
		simple-fuzzy	C316	CLEM170613	CLEM170613	ASAK1.2f	M	13	OB	R1	0.65	0
		compound	C364	CLEM171127	CLEM171127	ASAG19.6b	M	8	OB	L1	0.6	0
	e	1st slab 0.6mm	Y083	PIP201014	PIP201014	BRAC5021.2a	M	10	OB	R1	0.6	0
		1st slab 1mm	Y085	PIP201014	PIP201014	BRAC5021.2b	M	10	OB	L1	1	0
		2nd slab 0.6mm	Y046	PIP200921	PIP200921_1	BRAC4829.4b	M	11	OB	R2	0.6	0
		2nd slab 1mm	Y038	PIP200921	PIP200921_1	BRAC4829.4a	M	11	OB	L2	1	0
Fig 3	a1	crackI expA	Y014	PIP200113	PIP200113	ASAG30.1e	M	14	OB	L2	0.6	0
		crackI expB	Y028	PIP200909	PIP200909	BRAC4860.4a	M	11	OB	R2	0.6	0
		crackI expC	Y042	PIP200921	PIP200921_1	BRAC4829.4b	M	11	OB	L2	0.6	0	280
		crackII GL/EPL	Y222	PIP211019	PIP211019_1	BRAC6036.2b	M	14	OB	R1	0.6	0	720
		crackII EPL/MCL	Y223	PIP211019	PIP211019_1	BRAC6036.2c	M	14	OB	L1	0.6	0	280
		crackII GCL	Y230	PIP211019	PIP211019_2	BRAC6036.2e	M	14	OB	R2	0.6	0
	d2	SBS-O	Y251	SBS211128	SBS211128_1	BRAC6467.1a	M	8	OB	L1	0.6	0
		SBS-OR	Y258	SBS211128	SBS211128_2	BRAC6467.1c	M	8	OB	R1	0.6	0
		SBS-ORT	Y266	SBS211128	SBS211128_3	BRAC6494.1c	M	8	OB	L1	0.6	0
		SBS-ORTO	Y269	SBS211128	SBS211128_4	BRAC6407.2a	M	8	OB	L1	0.6	0
		SBS-ORTOU	Y276	SBS211128	SBS211128_5	BRAC6318.3a	M	8	OB	R1	0.6	0
		SBS-ORTOUL	Y281	SBS211128	SBS211128_6	BRAC5868.7a	M	8	OB	L1	0.6	0
Supp. F2	b	compound sideways	C317	CLEM170613	CLEM170613	ASAK1.2g	M	13	OB	L1	0.65	0
Supp. F3	a1	patchy 1st slab	Y246	PIP211019	PIP211019_6	BRAC5969.3a	M	14	OB	L1	0.6	0
		patchy 2nd slab	Y058	PIP200921	PIP200921_2	BRAC5152.1c	M	11	OB	R2	0.6	0	380
EM iamges:
fig ID	panel ID	image name	sample ID	batch ID	group ID	mouse ID	gender	age (w)	tissue	slab idx	thickness (mm)	in vivo 2P	notes
Supp. F3	b	immersion	Y053	PIP200921	PIP200921_2	BRAC5152.1c	M	11	OB	L1	0.6	0
		perfusion #1	Y121	EPP201117*	EPP201117_1	BRAC5175.1c	M	15	OB	L1	0.3	0	good perfusion, by CB
		perfusion #2	Y102	EPP201117*	EPP201117_1	BRAC5040.2a	M	15	OB	L2	0.3	0	ok perfusion by YZ
		perfusion #3	Y107	EPP201117*	EPP201117_1	BRAC5040.2b	M	15	OB	L1	0.3	0	poor perfusion by YZ
note	* EPP201117 information was not compiled neither analysed for this study; for reference, EPP201117_1 SPP is identical to PIP201014
Fig 5	b	blood vessel EM	C525	CLEM181203	CLEM181203	ASAM15.2a	M	10	OB	L1	0.6	1	dataset ID: C525a-LR_translationAffine, webKnossos scene: 2878_5850_4594
other images:
fig ID	panel ID	image name	sample ID	batch ID	group ID	mouse ID	gender	age (w)	tissue	slab idx	thickness (mm)	in vivo 2P	notes
Fig 5	b	blood vessel SXR	C525	CLEM181203	CLEM181203	ASAM15.2a	M	10	OB	L1	0.6	1	dataset ID: C525_DIAMOND_5u, webKnossos scene: 3784_912_8945
		blood vessel 2P	C525	CLEM181203	CLEM181203	ASAM15.2a	M	10	OB	L1	0.6	1	dataset ID: C525a_inVivoHiRes, webKnossos scene: 831_618_31
