## Supplementary Table 4 for "Sample preparation and warping accuracy for correlative multimodal imaging in the mouse olfactory bulb using 2-photon, synchrotron X-ray and volume electron microscopy"

### Sheet: animal details
Supp. Table 4. Mouse line details
description: Founder line details of all mouse lines used in this study.
olfactory bulb tissues in this study were taken from 11 mouse lines: BRAC, ASAG, ASAH, ASAV, ASAU, ASBG, ASAK, ASAL, ASBB, ASAZ, ASAM.
prefix	common name	n of founder lines	founder lines	reference
BRAC	C57/Bl6	0	NA
ASAW	M72-GFP	1	JAX#007766	Potter, S. M. et al. Structure and Emergence of Specific Olfactory Glomeruli in the Mouse. The Journal of Neuroscience 21, 9713, doi:10.1523/JNEUROSCI.21-24-09713.2001 (2001).
ASAG	M72-ChR2-YFP	1	JAX#021206	Smear, M., Resulaj, A., Zhang, J., Bozza, T. & Rinberg, D. Multiple perceptible signals from a single olfactory glomerulus. Nature Neuroscience 16, 1687-1691, doi:10.1038/nn.3519 (2013).
ASAH	O174-GFP	1	NA	Sosulski, D. L., Bloom, M. L., Cutforth, T., Axel, R. & Datta, S. R. Distinct representations of olfactory information in different cortical centres. Nature 472, 213-216, doi:10.1038/nature09868 (2011).
ASAV	M71-GFP	1	JAX#006676	Feinstein, P. & Mombaerts, P. A Contextual Model for Axonal Sorting into Glomeruli in the Mouse Olfactory System. Cell 117, 817-831, doi:https://doi.org/10.1016/j.cell.2004.05.011 (2004).
ASAU	MOR23-GFP	1	JAX#006643	Vassalli, A., Rothman, A., Feinstein, P., Zapotocky, M. & Mombaerts, P. Minigenes Impart Odorant Receptor-Specific Axon Guidance in the Olfactory Bulb. Neuron 35, 681-696, doi:https://doi.org/10.1016/S0896-6273(02)00793-6 (2002).
ASAP	OMP-cre	1	JAX#006668	Ishii, T., Hirota, J. & Mombaerts, P. Combinatorial coexpression of neural and immune multigene families in mouse vomeronasal sensory neurons. Curr. Biol. 13, 394–400 (2003). Sosulski et al, 2011
ASAE	Tbet-cre	1	JAX#024507	Haddad, R. et al. Olfactory cortical neurons read out a relative time code in the olfactory bulb. Nat. Neurosci. 16, 949–957 (2013)
ASBF	OMP-GCaMP3	1	JAX#031780	Isogai, Y. et al. Molecular organization of vomeronasal chemoreception. Nature 478, 241-245, doi:10.1038/nature10437 (2011).
ASAQ	GCaMP6f	1	JAX#028865	Madisen, L. et al. Transgenic mice for intersectional targeting of neural sensors and effectors with high specificity and performance. Neuron 85, 942–958 (2015)
ASBG	Tg(Omp-GCaMP3), Tbet-cre	2	ASBF, ASAE
ASBB	Tbet-GCaMP6f-M72-GFP	3	ASAE, ASAQ, ASAW
ASAZ	OMP-GCaMP6f-O174-GFP	3	ASAP, ASAQ, ASAH
ASAK	O174-eGFP, M72-Chr-YFP	2	ASAH, ASAG
ASAL	Tbetcre GCaMP6f	2	ASAE, ASAQ
ASAM	Tbetcre GCaMP6f O174 M72	4	ASAE, ASAQ, ASAH, ASAG
