## Supplementary Table 5 for "Sample preparation and warping accuracy for correlative multimodal imaging in the mouse olfactory bulb using 2-photon, synchrotron X-ray and volume electron microscopy"

### Sheet: plot details
Supp. Table 5. Experimental cohort descriptions
description: Sample IDs and sample selection criteria for all the analyses included in this study.
common criteria:	OB samples only
	general statistics (when not investigating correlation to SPP variables): include all samples
	artefact-variable correlation analyses: exclude samples with a 'discard' note, and experiments where whole batch heavily loaded with artefacts that are hard to separate for categorization
	discard' notes include: known poor perfusion, known poor slicing, known slice thickness not met (too thin or too thick), sample covered in glue, atrophic bulb
	whole batch discard experiment: CLEM180108
plot specific criteria:
fig ID	panel ID	plot name	common criteria	common criteria reasoning	included experiment ID	specific criteria	specific criteria reasoning	others
Fig 1	c	artefact occurrence pie charts	none	none	all	none	none
	d2	artefact co-occurrence pie chart	none	none	all	none	none
Fig 2	d1	sideways' by boundary type line plot	slice thickness: 0.6/0.65mm	cut-thickness affects diffusion	1sRO_halft: CLEM170613, CLEM170809, CLEM170925, CLEM171009, CLEM171127, CLEM180122, CLEM180205	none	none
			slab index: 1st slab	sample geometry affects diffusion	1sRO: CLEM180611, CLEM180625, CLEM180709, CLEM181126, CLEM181203	none	none
			exclude SBS211128	does not belong to 1sRO_halft, 1sRO or 2sRO	2sRO: CLEM210308_1, CLEM210308_2, CLEM210719, CLEM210810, PIP200921_1, PIP200921_2, PIP201014, PIP210824, PIP210913_1, PIP210913_2, PIP211019_1, PIP211019_2, PIP211019_3, PIP211019_4, PIP211019_5, PIP211019_6	none	none
	d2	sideways' by complexity bar plot	same as Fig 2.d1	same as Fig 2.d1	same as Fig 2.d1	none	none
	d3	sideways' penetrance violin plot	same as Fig 2.d1	same as Fig 2.d1	same as Fig 2.d1	none	none
	f	central' by slice thickness dot plot	slice thickness: >1 tested within the experiment	need more than 1 thickness to make a comparison	PIP200113, PIP200909, PIP200921_1, PIP200921_2 & PIP201014	none	none
Fig 3	a2	crack' subdivision occurrence pie chart	sample has 'crack'	none	all experiments with 'crack' samples	none	none
	a3	crack II' position occurrence bar plot	sample has 'crack II'	none	all experiments with 'crack II' samples	none	none
	b1	crack' stress-fragility plot	experiments with diff. GA % and TCH conditions	none	exp. A: PIP200113	none	unique experiment
					exp. B: PIP200909	none	unique experiment
					exp. C: PIP200921_1, PIP200921_2	slice thickness: more than 1 tested within experiment	need more than 1 slice thickness to make a comparison to experiments in this plot
					exp. D: PIP210810	none	unique experiment
	b2	crack' by fixative heatmap	experiments with diff. fixative	none	0.5% GA: PIP211019_1	none	unique experiment
					1.25% GA: PIP211019_2	none	unique experiment
					2% GA:PIP211019_3	none	unique experiment
					1% PFA: PIP211019_4	none	unique experiment
					2.5% PFA: PIP211019_5	none	unique experiment
					4% PFA: PIP211019_6	none	unique experiment
					1.25% GA + 2.5% PFA: PIP210824, PIP210913_1, PIP210913_2	batches after 210824, excluding SBS211128	comparable to the other experiments by date (known confound to 'crack II': 210824 marks 'crack II' onset) & staining method (2sRO, SBS211128 have different TCH conditions which is a known 'crack I' correlate)
	c	sample volume by 'crack' subtype boxplot	all samples with volume measurement	none	see volume measurement sampling	none	none
	e	crack' by staining steps bar plot	samples with staining terminated at different steps & with volume measurements	none	SBS211128	none	none
	f1	sample volume by staining steps scatter plot	same as Fig 3.e	same as Fig 3.e	fresh: C525	both landmark data and volume measurement	unique sample
					others: SBS211128	same as Fig 3.e	same as Fig 3.e
	f2	sample volume ratio by staining steps scatter plot	same as Fig 3.f1	same as Fig 3.f1	same as Fig 3.f1	same as Fig 3.f1	same as Fig 3.f1
Fig 4	a	batch size by 2P history line plot	experiments with both 2P and non-2P samples	none	CLEM170809, CLEM170925, CLEM171009, CLEM171127, CLEM180122, CLEM180205, CLEM180611, CLEM180625, CLEM180709, CLEM181126, CLEM181203, CLEM210308_1, CLEM210719, CLEM210810	none	none
	b1-4	artefact occurrence by 2P history line plots	same as Fig 4.a	same as Fig 4.a	same as Fig 4.a	same as Fig 4.a	same as Fig 4.a	artefact plotted: only if present in at least 1 2P sample and have a downward trend, plus 'sideways' because it is an influencial artefact.
	c	artefact occurrence by dexamethasone line plot	experiment with & without dexamethasone	none	PIP210913_1, PIP210913_2	processed within the same batch	to exclude any other confounds
Supp. F1	a	prevalence and penetrance of artefacts bar plot	none	none	all	none	none
Supp. F4	a2	patchy' occurrence by fixation method	experiments using 2sRO	exclude confound by staining protocol and only 2sRO tested with both immersion and perfusion	immersion: PIP200921_2, CLEM210308_2, CLEM210719, CLEM210810, PIP210824, PIP210913_1, PIP210913_2	none	none
			exclude PIP210824	exclude confound by fixative formula (known 4% PFA correlates with 'patchy')	perfusion: PIP200921_1, PIP201014, CLEM210308_1	none	none
