## Supplementary Table 6 for "Sample preparation and warping accuracy for correlative multimodal imaging in the mouse olfactory bulb using 2-photon, synchrotron X-ray and volume electron microscopy"

### Sheet: volume sampling
Supp. Table 6. Volume cohorts
description: List of samples whose final in-resin volume was measured.
experiment ID	sample ID (1st dorsal slab)	n	sampe ID (2nd dorsal slab)	n
CLEM170613
CLEM170809
CLEM170925
CLEM171009
CLEM171127	C362, C363, C364, C367, C368, C369, C372, C376	8
CLEM180108
CLEM180122
CLEM180205
CLEM180611
CLEM180625
CLEM180709	C472, C473, C474, C475	4
CLEM181126
CLEM181203	C525, C526, C531, C532	4
PIP200113	Y013, Y015	2
PIP200909	Y027, Y031	2
PIP200921_1	Y041, Y045	2
PIP200921_2	Y053, Y057	2
PIP201014	Y083, Y087	2
CLEM210308_1	Y131, Y135	2
CLEM210308_2	Y143, Y144, Y145, Y146	4
CLEM210719	Y157, Y161, Y159	3
CLEM210810	Y165, Y167	2
PIP210824	Y181, Y185, Y189	3
PIP210913_1	Y196, Y200, Y201, Y202, Y193, Y195, Y198, Y199	8
PIP210913_2	Y208, Y211, Y213, Y214, Y207, Y209, Y210, Y212	8
PIP211019_1
PIP211019_2
PIP211019_3
PIP211019_4
PIP211019_5
PIP211019_6
SBS211128_1	Y251, Y252, Y254, Y255	4	Y253, Y256	2
SBS211128_2	Y257, Y258, Y260, Y261	4	Y259, Y262	2
SBS211128_3	Y263, Y264, Y266, Y267	4	Y265, Y268	2
SBS211128_4	Y269, Y270, Y272, Y273	4	Y271, Y274	2
SBS211128_5	Y275, Y276, Y278, Y279	4	Y277, Y280	2
SBS211128_6	Y281, Y282, Y284, Y285	4	Y283, Y286	2
total		80		12
